# Maternal Light and Temperature Modulate Seed Longevity in Arabidopsis

**DOI:** 10.1101/2025.10.19.683148

**Authors:** S. M. Azad, D. Gil-Villar, E. Yordán, P. Mestre, J. Forment, S. Tárraga, C. González, R Niñoles, J. Gadea

## Abstract

Seed longevity is defined as the length of time a seed can preserve its germination capacity, and it is a relevant trait for disciplines from agriculture to ecology. Seed longevity is a polygenic trait influenced by genetic and environmental factors. Despite the recognized impact of climate change on many reproductive aspects of plant biology, studies focused on how these new conditions affect this trait are scarce. In this work, we describe how environmental conditions to which the plants are exposed during seed development, termed the maternal environment effect, modulate longevity of the new developed seeds. Eight *Arabidopsis thaliana* natural accessions were grown on a combination of four different environmental scenarios: 22°C or 27°C at both low-light or high-light intensity. The combined effect of both 27°C and high light conditions generated seeds with higher longevity, although the effect is accession dependent. Similarly, an anticorrelation was found between seed dormancy and seed longevity when seeds were developed at 22°C under HL conditions, highlighting the importance of the environment in determining final seed properties. Transcriptome analysis of the Bor-4 accession, whose seeds presented the highest difference in longevity between conditions, revealed a very dynamic composition of stored mRNAs modulated by the four different environmental conditions during seed development. Nearly 80% of the differentially expressed genes exhibited a combined effect when both temperature and light-intensity were altered. Results suggest that seeds subjected to higher temperature and light intensity are primed with antioxidant defences and have a higher potential to deploy raffinose family oligosaccharides, which would be critical to safeguard cellular components during the ageing process.
