## Supplemental Table 6 for "Maternal Light and Temperature Modulate Seed Longevity in Arabidopsis"

### Sheet: k1_Revigo
TermID	Name	LogSize	Frequency	Uniqueness	Dispensability
GO:1901965	endoplasmic reticulum to chloroplast transport	2.76567	0.00143251	0.977125	0.3097
GO:1990052	ER to chloroplast lipid transport	2.76567	0.00143251	0.977125	0
GO:0010731	protein glutathionylation	3.16465	0.00359358	0.922857	0
GO:0009644	response to high light intensity	3.21299	0.00401693	0.978082	0.606073
GO:0009642	response to light intensity	3.46359	0.00715515	0.978082	0
GO:0045900	negative regulation of translational elongation	4.20701	0.0396426	0.910763	0.548957
GO:0006448	regulation of translational elongation	4.3349	0.0532169	0.914063	0
GO:0019684	photosynthesis, light reaction	4.52252	0.0819754	0.788458	0.0839601
GO:0006545	glycine biosynthetic process	4.56787	0.0909987	0.676166	0.517101
GO:0046385	deoxyribose phosphate biosynthetic process	4.69743	0.12263	0.712824	0.394386
GO:0009263	deoxyribonucleotide biosynthetic process	4.89361	0.192655	0.62123	0.541599
GO:0015979	photosynthesis	4.91712	0.203372	0.867588	0.0277136
GO:0019692	deoxyribose phosphate metabolic process	4.93793	0.213355	0.768449	0.094189
GO:0009262	deoxyribonucleotide metabolic process	5.06786	0.287762	0.649248	0.422417
GO:0072593	reactive oxygen species metabolic process	5.12919	0.331406	0.861186	0.0938099
GO:0002181	cytoplasmic translation	5.1858	0.377547	0.787725	0.407738
GO:0051248	negative regulation of protein metabolic process	5.34684	0.547026	0.910661	0.565853
GO:0009142	nucleoside triphosphate biosynthetic process	5.37782	0.587481	0.611125	0.607647
GO:0022900	electron transport chain	5.51789	0.811077	0.784764	0.608591
GO:0005996	monosaccharide metabolic process	5.6258	1.03985	0.719939	0.0905652
GO:0006631	fatty acid metabolic process	5.85669	1.76953	0.632795	0.378668
GO:0042254	ribosome biogenesis	5.96534	2.27256	0.926897	0.01001
GO:0006091	generation of precursor metabolites and energy	5.9942	2.42868	0.826716	0.118488
GO:0022613	ribonucleoprotein complex biogenesis	6.03584	2.67307	0.934216	0.67346
GO:0008652	amino acid biosynthetic process	6.04856	2.75251	0.77033	0.053441
GO:0046394	carboxylic acid biosynthetic process	6.23438	4.22233	0.552864	0.641697
GO:0006412	translation	6.25545	4.43229	0.720582	0.267473
GO:0006753	nucleoside phosphate metabolic process	6.26273	4.50719	0.549389	0.689389
GO:0055086	nucleobase-containing small molecule metabolic process	6.3105	5.03119	0.662749	0.463662
GO:0006520	amino acid metabolic process	6.34983	5.50809	0.876707	0.113824
GO:0044283	small molecule biosynthetic process	6.40064	6.19174	0.623114	0.564284
GO:0019637	organophosphate metabolic process	6.43965	6.77369	0.713972	0.407179
GO:0006082	organic acid metabolic process	6.53545	8.44555	0.604324	0.619922

### Sheet: k2_Revigo
TermID	Name	LogSize	Frequency	Uniqueness	Dispensability
GO:0009414	response to water deprivation	3.91174	0.0200846	0.449867	0.5974
GO:0071453	cellular response to oxygen levels	4.06224	0.028404	0.384284	0.611057
GO:0070482	response to oxygen levels	4.57151	0.0917642	0.47114	0.252717
GO:0001101	response to acid chemical	4.82829	0.165752	0.58297	0.266205
GO:0009628	response to abiotic stimulus	5.57832	0.932159	0.652695	0
GO:0043632	modification-dependent macromolecule catabolic process	5.71924	1.28947	0.719775	0
GO:0070887	cellular response to chemical stimulus	5.94634	2.17528	0.498713	0.588543
GO:0042221	response to chemical	6.24258	4.30286	0.604492	0.377045
GO:0033554	cellular response to stress	6.25475	4.42508	0.54571	0.4708
GO:0006950	response to stress	6.42816	6.59682	0.589418	0.505269

### Sheet: k4 _Revigo
TermID	Name	LogSize	Frequency	Uniqueness	Dispensability
GO:0080175	phragmoplast microtubule organization	1.54407	8.3686e-05	0.930704	0.00665904
GO:0097298	regulation of nucleus size	1.94939	0.000216599	0.848821	0.135709
GO:0090421	embryonic meristem initiation	3.09061	0.00302993	0.893989	0
GO:0141194	siRNA-mediated heterochromatin formation	3.71265	0.0126981	0.588668	0.610348
GO:0009909	regulation of flower development	3.89867	0.019489	0.858543	0
GO:0071168	protein localization to chromatin	3.93425	0.0211529	0.992221	0
GO:0000103	sulfate assimilation	4.64513	0.108715	0.974112	0.00978239
GO:0061458	reproductive system development	4.77056	0.145121	0.874223	0.576873
GO:0009791	post-embryonic development	4.82353	0.163943	0.874263	0.393574
GO:0032506	cytokinetic process	4.8254	0.164652	0.916212	0.0156952
GO:0031047	regulatory ncRNA-mediated gene silencing	4.91322	0.201553	0.602108	0.624933
GO:0003006	developmental process involved in reproduction	5.21719	0.405845	0.86472	0.526355
GO:0006366	transcription by RNA polymerase II	5.32336	0.51824	0.892449	0.557492
GO:1902531	regulation of intracellular signal transduction	5.59721	0.973596	0.787461	0.230289
GO:0022414	reproductive process	5.62659	1.04174	1	0
GO:0006338	chromatin remodeling	5.78516	1.50084	0.803522	0.212801
GO:0006325	chromatin organization	5.83347	1.67744	0.873593	0.442748
GO:0006351	DNA-templated transcription	5.9188	2.04161	0.874045	0.104244
GO:0048583	regulation of response to stimulus	5.96633	2.27774	0.772476	0.157211
GO:0032501	multicellular organismal process	6.16313	3.58349	1	0
GO:0032502	developmental process	6.1921	3.83067	1	0
GO:0006357	regulation of transcription by RNA polymerase II	6.2308	4.1877	0.624746	0.310611
GO:0048523	negative regulation of cellular process	6.24299	4.30688	0.579988	0.331735
GO:0033554	cellular response to stress	6.25475	4.42508	0.934636	0.0150399
GO:0048519	negative regulation of biological process	6.27766	4.66485	0.748961	0.282986
GO:0006259	DNA metabolic process	6.35491	5.57297	0.880469	0.534628
GO:0016070	RNA metabolic process	6.51759	8.10517	0.873587	0.64503

### Sheet: k5_Revigo
TermID	Name	LogSize	Frequency	Uniqueness	Dispensability
GO:0009695	jasmonic acid biosynthetic process	3.27989	0.00468642	0.814498	0.690986
GO:2000022	regulation of jasmonic acid mediated signaling pathway	3.68476	0.011908	0.894779	0.149424
GO:0071453	cellular response to oxygen levels	4.06224	0.028404	0.617402	0.611057
GO:0042759	long-chain fatty acid biosynthetic process	4.13402	0.0335089	0.791437	0.557323
GO:0070482	response to oxygen levels	4.57151	0.0917642	0.669236	0.219299
GO:0009611	response to wounding	4.80606	0.157482	0.716285	0
GO:0001676	long-chain fatty acid metabolic process	4.90723	0.198794	0.780372	0.479587
GO:0009617	response to bacterium	4.93027	0.209624	0.651327	0.262256
GO:0031347	regulation of defense response	5.00062	0.246485	0.87464	0.648656
GO:0080134	regulation of response to stress	5.26808	0.456305	0.869343	0.512405
GO:0009725	response to hormone	5.40388	0.623815	0.681128	0.255751
GO:0009719	response to endogenous stimulus	5.52461	0.823734	0.718874	0.298597
GO:1901700	response to oxygen-containing compound	5.56451	0.902989	0.67163	0.61538
GO:0009628	response to abiotic stimulus	5.57832	0.932159	0.715814	0.311255
GO:0009607	response to biotic stimulus	5.59614	0.971218	0.714785	0.316761
GO:0044419	biological process involved in interspecies interaction between organisms	5.63649	1.06576	1	0
GO:0072330	monocarboxylic acid biosynthetic process	5.65817	1.12031	0.762337	0.616037
GO:0006952	defense response	5.65981	1.12457	0.668956	0.464154
GO:0009605	response to external stimulus	5.80678	1.57744	0.702073	0.335732
GO:0010646	regulation of cell communication	5.89992	1.95475	0.931554	0.246312
GO:0023051	regulation of signaling	5.90133	1.96111	0.933159	0
GO:0048583	regulation of response to stimulus	5.96633	2.27774	0.932269	0.251195
GO:0032787	monocarboxylic acid metabolic process	6.12698	3.2973	0.783848	0
GO:0042221	response to chemical	6.24258	4.30286	0.672308	0.404233
GO:0006950	response to stress	6.42816	6.59682	0.658153	0.502856
GO:0006082	organic acid metabolic process	6.53545	8.44555	0.818735	0.55353

### Sheet: k6_Revigo
TermID	Name	LogSize	Frequency	Uniqueness	Dispensability
GO:0071985	multivesicular body sorting pathway	4.78431	0.149788	0.731339	0.270631
GO:0045324	late endosome to vacuole transport	4.8073	0.157933	0.707446	0.549365
GO:0042594	response to starvation	5.10765	0.315368	0.857126	0
GO:0016197	endosomal transport	5.3103	0.502886	0.706616	0.606024
GO:0016567	protein ubiquitination	5.70507	1.2481	0.747153	0.547248
GO:0043687	post-translational protein modification	5.88438	1.88607	0.801085	0
GO:0016192	vesicle-mediated transport	6.02234	2.59126	0.791518	0
GO:0042221	response to chemical	6.24258	4.30286	0.83638	0.331158
GO:0033554	cellular response to stress	6.25475	4.42508	0.807689	0.57209
GO:0006950	response to stress	6.42816	6.59682	0.827798	0.502856
GO:0036211	protein modification process	6.52652	8.27357	0.788287	0.634266

### Sheet: k7_Revigo
TermID	Name	LogSize	Frequency	Uniqueness	Dispensability
GO:0006620	post-translational protein targeting to endoplasmic reticulum membrane	4.41984	0.0647139	1	0

### Sheet: k8_Revigo
TermID	Name	LogSize	Frequency	Uniqueness	Dispensability
GO:1901000	regulation of response to salt stress	2.92634	0.00207492	0.833707	0.358575
GO:0009937	regulation of gibberellic acid mediated signaling pathway	3.33945	0.00537559	0.834818	0.142337
GO:0009414	response to water deprivation	3.91174	0.0200846	0.510178	0.5974
GO:0009737	response to abscisic acid	4.31171	0.0504504	0.608061	0.627716
GO:0097305	response to alcohol	4.45128	0.0695726	0.60027	0.440361
GO:0001666	response to hypoxia	4.48144	0.0745765	0.506715	0.652611
GO:0070482	response to oxygen levels	4.57151	0.0917642	0.568132	0.252717
GO:0034605	cellular response to heat	4.77746	0.147442	0.542676	0.685529
GO:0009312	oligosaccharide biosynthetic process	4.81676	0.161408	0.987197	0
GO:0001101	response to acid chemical	4.82829	0.165752	0.608716	0.266205
GO:0031347	regulation of defense response	5.00062	0.246485	0.778763	0.648656
GO:0033993	response to lipid	5.03315	0.265654	0.595606	0.4882
GO:0080134	regulation of response to stress	5.26808	0.456305	0.779543	0.48563
GO:1901700	response to oxygen-containing compound	5.56451	0.902989	0.557439	0.565998
GO:0009628	response to abiotic stimulus	5.57832	0.932159	0.68086	0
GO:0009605	response to external stimulus	5.80678	1.57744	0.665429	0.334171
GO:0048583	regulation of response to stimulus	5.96633	2.27774	0.888768	0
GO:0042221	response to chemical	6.24258	4.30286	0.631759	0.404233
GO:0033554	cellular response to stress	6.25475	4.42508	0.58469	0.4708
GO:0006950	response to stress	6.42816	6.59682	0.615577	0.505269

### Sheet: k10_Revigo
TermID	Name	LogSize	Frequency	Uniqueness	Dispensability
GO:0005983	starch catabolic process	3.16879	0.00362803	0.853187	0.553303
GO:0010027	thylakoid membrane organization	3.67348	0.0116028	0.927737	0.310169
GO:0072596	establishment of protein localization to chloroplast	3.78824	0.0151127	0.955297	0.011414
GO:0072598	protein localization to chloroplast	3.83607	0.0168726	0.960656	0.486406
GO:0005982	starch metabolic process	3.8592	0.0177956	0.88404	0.0269677
GO:0019685	photosynthesis, dark reaction	3.90714	0.019873	0.832817	0.327259
GO:0019695	choline metabolic process	4.02498	0.0260682	0.947836	0
GO:0016255	attachment of GPI anchor to protein	4.11348	0.0319607	0.833892	0.299178
GO:0015977	carbon fixation	4.23805	0.0425789	0.945699	0.0284368
GO:0010154	fruit development	4.26052	0.0448409	0.967259	0.548433
GO:0110096	cellular response to aldehyde	4.3354	0.0532784	0.955418	0.690952
GO:0009657	plastid organization	4.41333	0.0637515	0.931789	0.0128229
GO:0017038	protein import	4.50706	0.0791079	0.95789	0.614605
GO:0009208	pyrimidine ribonucleoside triphosphate metabolic process	4.75127	0.138815	0.544784	0.699163
GO:1902904	negative regulation of supramolecular fiber organization	4.75176	0.138973	0.922017	0.662694
GO:0051453	regulation of intracellular pH	4.78996	0.15175	0.965104	0
GO:0015979	photosynthesis	4.91712	0.203372	0.87294	0.0427969
GO:0032271	regulation of protein polymerization	4.95199	0.220375	0.925295	0.68792
GO:0051259	protein complex oligomerization	4.98095	0.235571	0.923385	0.273631
GO:0009147	pyrimidine nucleoside triphosphate metabolic process	4.99873	0.245412	0.534391	0.510198
GO:0043244	regulation of protein-containing complex disassembly	5.00555	0.249298	0.930383	0.147011
GO:0000302	response to reactive oxygen species	5.01832	0.256736	0.963851	0.468686
GO:0009790	embryo development	5.04196	0.271098	0.976728	0
GO:0009408	response to heat	5.13205	0.333599	0.966335	0.480294
GO:0031123	RNA 3'-end processing	5.16785	0.362264	0.692063	0.478095
GO:0042401	biogenic amine biosynthetic process	5.19602	0.386541	0.861328	0.0455458
GO:0072526	pyridine-containing compound catabolic process	5.27003	0.458351	0.821346	0.0463355
GO:0009135	purine nucleoside diphosphate metabolic process	5.2703	0.458636	0.517689	0.540571
GO:0006081	cellular aldehyde metabolic process	5.3629	0.567635	0.859467	0.0982501
GO:0009081	branched-chain amino acid metabolic process	5.37855	0.588473	0.652489	0.627695
GO:0009112	nucleobase metabolic process	5.38549	0.597944	0.57719	0.381733
GO:0006090	pyruvate metabolic process	5.39428	0.610174	0.662808	0.54278
GO:0072523	purine-containing compound catabolic process	5.45041	0.69436	0.782969	0.42191
GO:1901292	nucleoside phosphate catabolic process	5.45835	0.707164	0.484069	0.629432
GO:0019318	hexose metabolic process	5.48223	0.747146	0.671416	0.593375
GO:0006979	response to oxidative stress	5.4935	0.76679	0.970784	0.308919
GO:0097435	supramolecular fiber organization	5.5062	0.789545	0.919803	0.336847
GO:0009156	ribonucleoside monophosphate biosynthetic process	5.53151	0.836909	0.487554	0.640912
GO:0046434	organophosphate catabolic process	5.54784	0.868995	0.621872	0.525052
GO:0009628	response to abiotic stimulus	5.57832	0.932159	0.976886	0
GO:1901606	alpha-amino acid catabolic process	5.59693	0.972978	0.605248	0.666067
GO:0005996	monosaccharide metabolic process	5.6258	1.03985	0.664004	0.428961
GO:0009141	nucleoside triphosphate metabolic process	5.67492	1.16436	0.504502	0.601728
GO:0072524	pyridine-containing compound metabolic process	5.67942	1.17651	0.924681	0.0373135
GO:0061024	membrane organization	5.68275	1.18556	0.916356	0.395527
GO:0006457	protein folding	5.68529	1.1925	0.769338	0.595864
GO:0007017	microtubule-based process	5.74006	1.3528	0.977922	0
GO:0008033	tRNA processing	5.74872	1.38005	0.649186	0.689063
GO:0044272	sulfur compound biosynthetic process	5.76911	1.44638	0.780973	0.183261
GO:0046390	ribose phosphate biosynthetic process	5.7732	1.46007	0.549634	0.688575
GO:0009451	RNA modification	5.85486	1.76211	0.723867	0.115561
GO:0007010	cytoskeleton organization	5.88708	1.89782	0.906937	0.48763
GO:0051604	protein maturation	5.9575	2.23189	0.755518	0.2764
GO:0006790	sulfur compound metabolic process	5.98582	2.38226	0.834854	0.125389
GO:0006399	tRNA metabolic process	5.98785	2.39345	0.714244	0.594257
GO:0006091	generation of precursor metabolites and energy	5.9942	2.42868	0.834462	0.149839
GO:0008652	amino acid biosynthetic process	6.04856	2.75251	0.769838	0.229213
GO:0044282	small molecule catabolic process	6.05603	2.80029	0.628484	0.511267
GO:0043933	protein-containing complex organization	6.06281	2.84437	0.90785	0.458933
GO:0015031	protein transport	6.08214	2.97378	0.944888	0.53198
GO:0032787	monocarboxylic acid metabolic process	6.12698	3.2973	0.602778	0.15667
GO:0072521	purine-containing compound metabolic process	6.12867	3.3101	0.914185	0.0580043
GO:0022607	cellular component assembly	6.24662	4.34309	0.899507	0.547916
GO:1901137	carbohydrate derivative biosynthetic process	6.24715	4.34835	0.737228	0.266713
GO:0006396	RNA processing	6.25252	4.40249	0.60172	0.67363
GO:0006412	translation	6.25545	4.43229	0.733823	0.512458
GO:0055086	nucleobase-containing small molecule metabolic process	6.3105	5.03119	0.599794	0.552673
GO:0006520	amino acid metabolic process	6.34983	5.50809	0.872669	0.0811235
GO:0006629	lipid metabolic process	6.38553	5.98005	0.871167	0.129275
GO:0044283	small molecule biosynthetic process	6.40064	6.19174	0.589654	0.564284
GO:0006996	organelle organization	6.42536	6.55439	0.898064	0.625948
GO:0006950	response to stress	6.42816	6.59682	0.97269	0.398834
GO:1901135	carbohydrate derivative metabolic process	6.42995	6.62399	0.905244	0.0743763
GO:0019637	organophosphate metabolic process	6.43965	6.77369	0.639201	0.234943
GO:0044085	cellular component biogenesis	6.44584	6.87085	0.903127	0.574188
GO:0016070	RNA metabolic process	6.51759	8.10517	0.676137	0.610934
GO:0006082	organic acid metabolic process	6.53545	8.44555	0.586255	0.619922
GO:0009056	catabolic process	6.56567	9.05402	0.900541	0.0890036

### Sheet: legend
LogSize - This is the Log10(Number of annotations for GO Term ID in selected species in the EBI GOA database).
Frequency - This is the proportion of selected GO term in the EBI GOA database for the selected species. Higher value implies more general terms, lower implies more specific ones.
Uniqueness - Measures whether the term is an outlier when compared semantically to the whole list. Calculated as 1-(average semantic similarity of a term to all other terms). More unique terms tend to be less dispensable.
Dispensability - The semantic similarity threshold at which the term was removed from the list and assigned to a cluster. Cluster representatives always have dispensability less than the user-specified 'allowed similarity' cutoff.
