## Supplemental Table 7 for "Maternal Light and Temperature Modulate Seed Longevity in Arabidopsis"

### Sheet: Revigo_22LL_27HL_UP
TermID	Name	LogSize	Frequency	Uniqueness	Dispensability
GO:0009056	catabolic process	6.56567	9.05402	0.903407	0.0890036
GO:0006082	organic acid metabolic process	6.53545	8.44555	0.622081	0.619922
GO:0016070	RNA metabolic process	6.51759	8.10517	0.701847	0.610934
GO:0044085	cellular component biogenesis	6.44584	6.87085	0.902273	0.535228
GO:0019637	organophosphate metabolic process	6.43965	6.77369	0.679324	0.484062
GO:1901135	carbohydrate derivative metabolic process	6.42995	6.62399	0.907825	0.0743763
GO:0006950	response to stress	6.42816	6.59682	0.975535	0.398834
GO:0006996	organelle organization	6.42536	6.55439	0.897394	0.617925
GO:0044283	small molecule biosynthetic process	6.40064	6.19174	0.623435	0.564284
GO:0006629	lipid metabolic process	6.38553	5.98005	0.875886	0.129275
GO:0006520	amino acid metabolic process	6.34983	5.50809	0.877294	0.0811235
GO:0055086	nucleobase-containing small molecule metabolic process	6.3105	5.03119	0.62937	0.552673
GO:0006412	translation	6.25545	4.43229	0.723204	0.512458
GO:0006396	RNA processing	6.25252	4.40249	0.61488	0.67363
GO:1901137	carbohydrate derivative biosynthetic process	6.24715	4.34835	0.753868	0.65144
GO:0008610	lipid biosynthetic process	6.15098	3.48464	0.80153	0.650728
GO:0072521	purine-containing compound metabolic process	6.12867	3.3101	0.916264	0.0614446
GO:0032787	monocarboxylic acid metabolic process	6.12698	3.2973	0.632085	0.15667
GO:0015031	protein transport	6.08214	2.97378	0.953267	0.53198
GO:0043933	protein-containing complex organization	6.06281	2.84437	0.907202	0.458933
GO:0044282	small molecule catabolic process	6.05603	2.80029	0.653305	0.546685
GO:0008652	amino acid biosynthetic process	6.04856	2.75251	0.752145	0.67918
GO:0006091	generation of precursor metabolites and energy	5.9942	2.42868	0.842431	0.131408
GO:0006399	tRNA metabolic process	5.98785	2.39345	0.732821	0.594257
GO:0042254	ribosome biogenesis	5.96534	2.27256	0.904381	0.507137
GO:0051604	protein maturation	5.9575	2.23189	0.744916	0.319728
GO:0046395	carboxylic acid catabolic process	5.89968	1.9537	0.611465	0.628748
GO:0007010	cytoskeleton organization	5.88708	1.89782	0.901335	0.549916
GO:0043603	amide metabolic process	5.87032	1.82597	0.922316	0.0539188
GO:0009451	RNA modification	5.85486	1.76211	0.735578	0.56563
GO:0016072	rRNA metabolic process	5.81704	1.61517	0.744165	0.323178
GO:0046390	ribose phosphate biosynthetic process	5.7732	1.46007	0.596327	0.688575
GO:0044272	sulfur compound biosynthetic process	5.76911	1.44638	0.769997	0.202977
GO:0008033	tRNA processing	5.74872	1.38005	0.657652	0.689063
GO:0007017	microtubule-based process	5.74006	1.3528	0.979573	0
GO:0006511	ubiquitin-dependent protein catabolic process	5.69085	1.20788	0.80552	0.465466
GO:0006457	protein folding	5.68529	1.1925	0.759514	0.595864
GO:0061024	membrane organization	5.68275	1.18556	0.915714	0.395527
GO:0072524	pyridine-containing compound metabolic process	5.67942	1.17651	0.926236	0.0497204
GO:0009141	nucleoside triphosphate metabolic process	5.67492	1.16436	0.55372	0.614114
GO:0009063	amino acid catabolic process	5.6659	1.14043	0.787992	0.491444
GO:0005996	monosaccharide metabolic process	5.6258	1.03985	0.701314	0.425374
GO:0009100	glycoprotein metabolic process	5.59094	0.959654	0.799848	0.229872
GO:0009124	nucleoside monophosphate biosynthetic process	5.58609	0.948984	0.523733	0.649753
GO:0009628	response to abiotic stimulus	5.57832	0.932159	0.979376	0
GO:0043414	macromolecule methylation	5.57555	0.926246	0.88119	0.347777
GO:0009066	aspartate family amino acid metabolic process	5.57068	0.915919	0.650057	0.671996
GO:0072527	pyrimidine-containing compound metabolic process	5.5606	0.894901	0.928475	0.0435166
GO:0000226	microtubule cytoskeleton organization	5.55498	0.883392	0.903838	0.585815
GO:0043604	amide biosynthetic process	5.55174	0.876823	0.829211	0.697993
GO:0046434	organophosphate catabolic process	5.54784	0.868995	0.643601	0.476864
GO:0006643	membrane lipid metabolic process	5.53173	0.83735	0.843963	0.112219
GO:0022900	electron transport chain	5.51789	0.811077	0.844954	0.608591
GO:0097435	supramolecular fiber organization	5.5062	0.789545	0.919164	0.300758
GO:0006979	response to oxidative stress	5.4935	0.76679	0.973092	0.308919
GO:0019318	hexose metabolic process	5.48223	0.747146	0.705833	0.593375
GO:0072528	pyrimidine-containing compound biosynthetic process	5.4555	0.702549	0.814099	0.153789
GO:0072523	purine-containing compound catabolic process	5.45041	0.69436	0.808369	0.42191
GO:0009069	serine family amino acid metabolic process	5.43527	0.670571	0.660317	0.577994
GO:0006090	pyruvate metabolic process	5.39428	0.610174	0.687844	0.54278
GO:0009081	branched-chain amino acid metabolic process	5.37855	0.588473	0.670473	0.570139
GO:0006081	cellular aldehyde metabolic process	5.3629	0.567635	0.865697	0.0982501
GO:0009132	nucleoside diphosphate metabolic process	5.35647	0.559301	0.582668	0.528713
GO:0048285	organelle fission	5.3085	0.500814	0.913591	0.43074
GO:0072526	pyridine-containing compound catabolic process	5.27003	0.458351	0.830807	0.36685
GO:0009266	response to temperature stimulus	5.20507	0.39468	0.971601	0.288825
GO:0009070	serine family amino acid biosynthetic process	5.19892	0.389128	0.647311	0.61749
GO:0031123	RNA 3'-end processing	5.16785	0.362264	0.699722	0.473824
GO:0042430	indole-containing compound metabolic process	5.11236	0.318812	0.935798	0.032526
GO:0006487	protein N-linked glycosylation	5.08854	0.301791	0.733465	0.485125
GO:0009790	embryo development	5.04196	0.271098	0.985782	0
GO:0000302	response to reactive oxygen species	5.01832	0.256736	0.969884	0.468686
GO:0043244	regulation of protein-containing complex disassembly	5.00555	0.249298	0.939835	0.625968
GO:0009147	pyrimidine nucleoside triphosphate metabolic process	4.99873	0.245412	0.585403	0.345652
GO:0006573	valine metabolic process	4.9963	0.244046	0.688366	0.522297
GO:0051259	protein complex oligomerization	4.98095	0.235571	0.918878	0.336847
GO:1901699	cellular response to nitrogen compound	4.93581	0.212316	0.960707	0.496798
GO:0015979	photosynthesis	4.91712	0.203372	0.878304	0.0381193
GO:0051453	regulation of intracellular pH	4.78996	0.15175	0.970632	0.120316
GO:0043605	amide catabolic process	4.77544	0.146758	0.869393	0.0371059
GO:0032790	ribosome disassembly	4.77428	0.146367	0.9225	0.366795
GO:1902904	negative regulation of supramolecular fiber organization	4.75176	0.138973	0.937593	0.662694
GO:0009208	pyrimidine ribonucleoside triphosphate metabolic process	4.75127	0.138815	0.595747	0.699163
GO:0046385	deoxyribose phosphate biosynthetic process	4.69743	0.12263	0.687413	0.446633
GO:0046184	aldehyde biosynthetic process	4.69468	0.121857	0.828543	0.0865387
GO:0031365	N-terminal protein amino acid modification	4.52324	0.0821107	0.884715	0.0930481
GO:0019684	photosynthesis, light reaction	4.52252	0.0819754	0.865149	0.0839601
GO:0017038	protein import	4.50706	0.0791079	0.964436	0.614605
GO:0031334	positive regulation of protein-containing complex assembly	4.43141	0.0664615	0.943155	0.132935
GO:0009657	plastid organization	4.41333	0.0637515	0.927547	0.0128229
GO:0010154	fruit development	4.26052	0.0448409	0.980643	0.548433
GO:0016255	attachment of GPI anchor to protein	4.11348	0.0319607	0.82528	0.178263
GO:0019695	choline metabolic process	4.02498	0.0260682	0.948488	0
GO:0005982	starch metabolic process	3.8592	0.0177956	0.893224	0.0269677
GO:0072598	protein localization to chloroplast	3.83607	0.0168726	0.966867	0.486406
GO:0032368	regulation of lipid transport	3.80257	0.0156197	0.980525	0
GO:0072596	establishment of protein localization to chloroplast	3.78824	0.0151127	0.962651	0.011414
GO:0010027	thylakoid membrane organization	3.67348	0.0116028	0.926549	0.310169
GO:0010109	regulation of photosynthesis	3.59406	0.00966327	0.976503	0.107593		>
GO:0042793	plastid transcription	3.19507	0.00385448	0.788032	0.194677		<10% FREQUENCY
GO:0005983	starch catabolic process	3.16879	0.00362803	0.869411	0.553303

### Sheet: Revigo_22LL_27HL_TODAS
TermID	Name	LogSize	Frequency	Uniqueness	Dispensability
GO:0048358	mucilage pectin biosynthetic process	1.91381	0.00019937	0.956947	0.277417
GO:2000033	regulation of seed dormancy process	2.85187	0.00174756	0.90673	0
GO:0009567	double fertilization forming a zygote and endosperm	3.35545	0.00557743	0.991722	0.580634
GO:0009788	negative regulation of abscisic acid-activated signaling pathway	3.52595	0.0082603	0.838986	0.465811
GO:0090693	plant organ senescence	3.71742	0.0128384	0.977366	0
GO:0009414	response to water deprivation	3.91174	0.0200846	0.734085	0.591086
GO:0006335	DNA replication-dependent chromatin assembly	3.95051	0.0219602	0.975679	0
GO:0097306	cellular response to alcohol	4.22873	0.0416756	0.765713	0.619748
GO:0008300	isoprenoid catabolic process	4.29135	0.0481391	0.911834	0.0500831
GO:0009409	response to cold	4.38751	0.0600718	0.774386	0.231319
GO:0097305	response to alcohol	4.45128	0.0695726	0.785245	0.440361
GO:0009651	response to salt stress	4.45892	0.0708082	0.773468	0.631457
GO:0001666	response to hypoxia	4.48144	0.0745765	0.756507	0.640905
GO:0009566	fertilization	4.49039	0.0761296	0.991722	0
GO:0005991	trehalose metabolic process	4.519	0.0813133	0.964264	0
GO:0043162	ubiquitin-dependent protein catabolic process via the multivesicular body sorting pathway	4.52866	0.083142	0.873465	0.565005
GO:0070482	response to oxygen levels	4.57151	0.0917642	0.776213	0.652611
GO:0006970	response to osmotic stress	4.67675	0.116927	0.765463	0.673963
GO:0000422	autophagy of mitochondrion	4.7789	0.147932	0.894057	0.464254
GO:0071985	multivesicular body sorting pathway	4.78431	0.149788	0.916011	0.270631
GO:0045324	late endosome to vacuole transport	4.8073	0.157933	0.880424	0.648792
GO:0001101	response to acid chemical	4.82829	0.165752	0.792382	0.251328
GO:0072666	establishment of protein localization to vacuole	4.87419	0.184227	0.890141	0.270009
GO:0072665	protein localization to vacuole	4.89789	0.19456	0.893842	0.678257
GO:0071396	cellular response to lipid	4.9008	0.19587	0.756807	0.4949
GO:0031347	regulation of defense response	5.00062	0.246485	0.838659	0.648656
GO:0033993	response to lipid	5.03315	0.265654	0.78476	0.4882
GO:0007033	vacuole organization	5.03944	0.269533	0.96572	0.255864
GO:0009267	cellular response to starvation	5.04248	0.271426	0.797958	0.562581
GO:0080134	regulation of response to stress	5.26808	0.456305	0.832805	0.499734
GO:0031667	response to nutrient levels	5.29354	0.483848	0.836247	0
GO:0071495	cellular response to endogenous stimulus	5.45129	0.695765	0.7803	0.286335
GO:0044093	positive regulation of molecular function	5.50389	0.785344	0.894362	0.116155
GO:0009719	response to endogenous stimulus	5.52461	0.823734	0.828359	0.301934
GO:1901700	response to oxygen-containing compound	5.56451	0.902989	0.762162	0.565998
GO:0009628	response to abiotic stimulus	5.57832	0.932159	0.826416	0.311255
GO:0051707	response to other organism	5.58316	0.942607	0.810104	0.315747
GO:0009607	response to biotic stimulus	5.59614	0.971218	0.825761	0.317141
GO:0044419	biological process involved in interspecies interaction between organisms	5.63649	1.06576	1	0
GO:0016567	protein ubiquitination	5.70507	1.2481	0.898087	0.547248
GO:0043632	modification-dependent macromolecule catabolic process	5.71924	1.28947	0.865736	0.364392
GO:0070925	organelle assembly	5.80396	1.56723	0.956781	0.628174
GO:0009605	response to external stimulus	5.80678	1.57744	0.817636	0.335732
GO:0016072	rRNA metabolic process	5.81704	1.61517	0.940859	0.0657363
GO:0009451	RNA modification	5.85486	1.76211	0.917047	0.56563
GO:0043687	post-translational protein modification	5.88438	1.88607	0.904263	0.180879
GO:0010646	regulation of cell communication	5.89992	1.95475	0.872655	0.246312
GO:0023051	regulation of signaling	5.90133	1.96111	0.876	0.209083
GO:0042254	ribosome biogenesis	5.96534	2.27256	0.962229	0.344168
GO:0048583	regulation of response to stimulus	5.96633	2.27774	0.873558	0.251195
GO:0016192	vesicle-mediated transport	6.02234	2.59126	0.918442	0.0123814
GO:0046907	intracellular transport	6.06457	2.8559	0.862526	0.551819
GO:0042221	response to chemical	6.24258	4.30286	0.79822	0.404233
GO:0048523	negative regulation of cellular process	6.24299	4.30688	0.813314	0.30931
GO:0048518	positive regulation of biological process	6.25408	4.4183	0.861404	0.280759
GO:0033554	cellular response to stress	6.25475	4.42508	0.760458	0.482046
GO:0048519	negative regulation of biological process	6.27766	4.66485	0.860297	0.313303
GO:0051641	cellular localization	6.35803	5.61309	0.912226	0.400573
GO:0006950	response to stress	6.42816	6.59682	0.788704	0.505269
GO:0036211	protein modification process	6.52652	8.27357	0.888337	0.634266
GO:0009056	catabolic process	6.56567	9.05402	0.974853	0.0697614
