## Supplemental Table 8 for "Maternal Light and Temperature Modulate Seed Longevity in Arabidopsis"

### Sheet: up_HL22_HL27_Revigo
TermID	Name	LogSize	Frequency	Uniqueness	Dispensability
GO:0009414	response to water deprivation	3.91174	0.0200846	0.923964	0.659439
GO:0019684	photosynthesis, light reaction	4.52252	0.0819754	0.802308	0.0835752
GO:0042743	hydrogen peroxide metabolic process	4.89051	0.191284	0.85765	0.0425519
GO:0015979	photosynthesis	4.91712	0.203372	0.856829	0.0896712
GO:0000302	response to reactive oxygen species	5.01832	0.256736	0.925001	0.564187
GO:0009266	response to temperature stimulus	5.20507	0.39468	0.935763	0.288825
GO:0009132	nucleoside diphosphate metabolic process	5.35647	0.559301	0.514627	0.333946
GO:0009142	nucleoside triphosphate biosynthetic process	5.37782	0.587481	0.457535	0.617262
GO:0006090	pyruvate metabolic process	5.39428	0.610174	0.609307	0.336954
GO:0072523	purine-containing compound catabolic process	5.45041	0.69436	0.808976	0.0483802
GO:0019318	hexose metabolic process	5.48223	0.747146	0.638667	0.593375
GO:0006979	response to oxidative stress	5.4935	0.76679	0.937111	0.308919
GO:0022900	electron transport chain	5.51789	0.811077	0.779428	0.608591
GO:1901700	response to oxygen-containing compound	5.56451	0.902989	0.934972	0.314302
GO:0009628	response to abiotic stimulus	5.57832	0.932159	0.949404	0
GO:0005996	monosaccharide metabolic process	5.6258	1.03985	0.63696	0.0905652
GO:0046496	nicotinamide nucleotide metabolic process	5.63332	1.05802	0.47141	0.657603
GO:0006575	cellular modified amino acid metabolic process	5.64498	1.0868	0.829941	0.104203
GO:0009141	nucleoside triphosphate metabolic process	5.67492	1.16436	0.481081	0.614114
GO:0072524	pyridine-containing compound metabolic process	5.67942	1.17651	0.913606	0
GO:0006457	protein folding	5.68529	1.1925	0.76031	0.430724
GO:0006417	regulation of translation	5.75071	1.38637	0.936191	0
GO:0046390	ribose phosphate biosynthetic process	5.7732	1.46007	0.523802	0.688575
GO:0043603	amide metabolic process	5.87032	1.82597	0.908806	0.0539188
GO:0051604	protein maturation	5.9575	2.23189	0.742409	0.242658
GO:0006790	sulfur compound metabolic process	5.98582	2.38226	0.813466	0.13525
GO:0006091	generation of precursor metabolites and energy	5.9942	2.42868	0.81302	0.149839
GO:0008652	amino acid biosynthetic process	6.04856	2.75251	0.755705	0.0650465
GO:0044282	small molecule catabolic process	6.05603	2.80029	0.605638	0.511267
GO:0032787	monocarboxylic acid metabolic process	6.12698	3.2973	0.545551	0.54278
GO:0072521	purine-containing compound metabolic process	6.12867	3.3101	0.901359	0.0614446
GO:0042221	response to chemical	6.24258	4.30286	0.941511	0.377045
GO:1901137	carbohydrate derivative biosynthetic process	6.24715	4.34835	0.720108	0.266713
GO:0006412	translation	6.25545	4.43229	0.719507	0.512458
GO:0055086	nucleobase-containing small molecule metabolic process	6.3105	5.03119	0.579982	0.431037
GO:0006520	amino acid metabolic process	6.34983	5.50809	0.861393	0.113824
GO:0006629	lipid metabolic process	6.38553	5.98005	0.859733	0.129275
GO:0044283	small molecule biosynthetic process	6.40064	6.19174	0.542114	0.564284
GO:0006950	response to stress	6.42816	6.59682	0.939064	0.502856
GO:1901135	carbohydrate derivative metabolic process	6.42995	6.62399	0.890906	0.0743763
GO:0019637	organophosphate metabolic process	6.43965	6.77369	0.610947	0.456988
GO:0006082	organic acid metabolic process	6.53545	8.44555	0.527803	0.619922

### Sheet: down_HL22_HL27_Revigo
TermID	Name	LogSize	Frequency	Uniqueness	Dispensability
GO:0036294	cellular response to decreased oxygen levels	4.01837	0.0256744	0.758074	0.21686
GO:0097305	response to alcohol	4.45128	0.0695726	0.755696	0.387505
GO:0009312	oligosaccharide biosynthetic process	4.81676	0.161408	0.98361	0
GO:0033993	response to lipid	5.03315	0.265654	0.739477	0.456096
GO:0009267	cellular response to starvation	5.04248	0.271426	0.769583	0.562581
GO:0080134	regulation of response to stress	5.26808	0.456305	0.812034	0.211261
GO:0031667	response to nutrient levels	5.29354	0.483848	0.800245	0
GO:0009725	response to hormone	5.40388	0.623815	0.710079	0.61538
GO:0009719	response to endogenous stimulus	5.52461	0.823734	0.79012	0.291107
GO:1901700	response to oxygen-containing compound	5.56451	0.902989	0.711755	0.565998
GO:0009628	response to abiotic stimulus	5.57832	0.932159	0.787622	0.311255
GO:0016567	protein ubiquitination	5.70507	1.2481	0.866085	0.547248
GO:0043687	post-translational protein modification	5.88438	1.88607	0.89473	0.0710502
GO:0048583	regulation of response to stimulus	5.96633	2.27774	0.793899	0
GO:0048856	anatomical structure development	6.12298	3.26701	0.961582	0
GO:0032502	developmental process	6.1921	3.83067	1	0
GO:0042221	response to chemical	6.24258	4.30286	0.751348	0.377045
GO:0033554	cellular response to stress	6.25475	4.42508	0.726196	0.4708
GO:0048519	negative regulation of biological process	6.27766	4.66485	0.768644	0.282986
GO:0006950	response to stress	6.42816	6.59682	0.739197	0.505269
GO:0036211	protein modification process	6.52652	8.27357	0.887449	0.634266
